# YAP and collagen remodelling support cell proliferation and tumour aggressiveness in uterine leiomyosarcoma

**DOI:** 10.1101/2022.06.27.497746

**Authors:** Jordi Gonzalez-Molina, Paula Hahn, Raul Maia Falcão, Okan Gultekin, Georgia Kokaraki, Valentina Zanfagnin, Tirzah Braz Petta, Kaisa Lehti, Joseph W. Carlson

## Abstract

Fibrillar collagen deposition, stiffness, and downstream signalling support the development of leiomyomas (LM), common benign mesenchymal tumours of the uterus, and are associated with aggressiveness in multiple carcinomas. Compared to epithelial carcinomas, however, the impact of fibrillar collagens on malignant mesenchymal tumours, including uterine leiomyosarcoma (LMS), remains elusive. In this study, we analyse the network morphology and density of fibrillar collagens combined with the gene expression of LMS, LM and normal myometrium (MM). We find that, in contrast to LM, LMS tumours present low collagen density and increased expression of collagen-remodelling genes, features associated with tumour aggressiveness. Using collagen-based 3D matrices, we show that the activity of MMP14, a central protein with collagen-remodelling functions particularly overexpressed in LMS, is necessary for LMS cell proliferation. In addition, we find that, unlike MM and LM cells, LMS proliferation and migration are not affected by collagen substrate stiffness. We demonstrate that LMS cell growth in low matrix adhesion microenvironments is supported by an enhanced basal YAP activity. Altogether, our results indicate that LMS cells acquire high collagen remodelling capabilities and are adapted to grow and migrate in low collagen and soft microenvironments. These results further suggest that matrix remodelling and YAP are potential therapeutic targets for this deadly disease.
