## Supplementary Table 1 for "YAP and collagen remodelling support cell proliferation and tumour aggressiveness in uterine leiomyosarcoma"

### Sheet: Sheet1
	Mean follow-up (monthhs)	Follow-up range (months)	cases for PSR	cases for RNAseq
MM	N/A	N/A	6	31
LM	N/A	N/A	10	28
LMS	28.8	1.5-118.1	16	20
Other Sarc	34.8	3.3-205.6	12	14
MM = normal myometrium
LM = uterine leiomyoma
LMS = uterine leiomyosarcoma
Oter Sarc = other uterine sarcomas
PSR = picrosirius red
N/A = not applied or available
