## Supplementary Table 2 for "YAP and collagen remodelling support cell proliferation and tumour aggressiveness in uterine leiomyosarcoma"

### Sheet: Sheet1
	log2FoldChange	pvalue	padj	HIGH_AVERAGE	HIGH_MEDIAN	LOW_AVERAGE	LOW_MEDIAN
NNAT	-26.2863	2.09936e-50	9.63098e-47	0	0	4.90847	4.90847
ABCB5	-25.18	1.21797e-47	2.81665e-44	0	0	5.5536	5.5536
LHX8	-23.5378	7.78068e-22	3.31457e-19	0	0	3.01005	3.01005
PAGE4	-11.5998	4.38405e-11	4.60838e-09	0	0	5.0387	5.0387
KLK7	-10.2284	2.32229e-10	2.10018e-08	0	0	4.17271	4.17271
KLK6	-9.76132	1.50435e-07	6.99784e-06	0	0	3.70546	3.70546
KLK4	-9.73888	7.57181e-11	7.70896e-09	0	0	4.36884	4.36884
CACNG7	-9.58214	8.74768e-08	4.27817e-06	0	0	3.30694	3.30694
CCL13	-9.20502	4.71043e-08	2.44399e-06	0	0	3.62059	3.62059
CD177	-8.82603	8.17019e-09	5.18663e-07	0	0	3.72289	3.72289
UBE2U	-8.77244	4.73042e-06	0.000141807	0	0	2.7626	2.7626
TRIM17	-8.74512	2.48819e-12	3.79989e-10	0	0	4.73671	4.73671
BPI	-8.57631	3.4514e-11	3.80076e-09	0	0	4.15781	4.15781
ROS1	-8.42331	3.43633e-08	1.84809e-06	0	0	4.0189	4.0189
C12orf54	-8.41842	2.02423e-10	1.87266e-08	0	0	4.15568	4.15568
NDST4	-8.3992	3.19748e-09	2.2603e-07	0	0	4.63668	4.63668
SERPINB12	-8.38596	1.01103e-05	0.000274606	0	0	3.90365	3.90365
WNT6	-8.35766	2.88768e-08	1.58999e-06	0	0	3.55936	3.55936
SERPIND1	-8.25772	7.32782e-09	4.72601e-07	0	0	4.4829	4.4829
GPR12	-8.23909	2.69714e-06	8.82046e-05	0	0	3.41164	3.41164
KCNJ6	-8.22396	9.08637e-11	9.19313e-09	0	0	4.93831	4.93831
PAEP	-8.04706	5.41594e-06	0.000159406	0	0	3.59753	3.59753
CCL24	-8.01666	5.51872e-10	4.65297e-08	0	0	3.68005	3.68005
GLP2R	-7.9893	7.57889e-09	4.86343e-07	0	0	3.36215	3.36215
KLK8	-7.98852	7.82812e-06	0.000220003	0	0	3.08506	3.08506
SLC30A2	-7.98325	3.74799e-13	6.74138e-11	0	0	4.29907	4.29907
SMPX	-7.82283	4.81076e-07	1.95179e-05	0	0	3.22197	3.22197
NKAIN2	-7.81249	2.44874e-09	1.76179e-07	0	0	4.50596	4.50596
FXYD7	-7.79302	2.10131e-05	0.000517746	0	0	2.78017	2.78017
POMC	-7.78933	1.16125e-11	1.46862e-09	0	0	4.01744	4.01744
GPR84	-7.69564	2.91316e-08	1.59858e-06	0	0	3.46089	3.46089
FGL1	-7.66057	1.12678e-08	6.88314e-07	0	0	3.71362	3.71362
MGAT4C	-7.65108	1.05277e-09	8.43674e-08	0	0	4.50491	4.50491
NOL4	-7.55203	2.46718e-08	1.3772e-06	0	0	3.44939	3.44939
GPR88	-7.52081	1.86516e-08	1.07815e-06	0	0	3.18966	3.18966
NR0B1	-7.46459	0.00036972	0.00598503	0	0	2.28886	2.28886
CLEC4G	-7.42417	2.23783e-08	1.27556e-06	0	0	3.48142	3.48142
ROPN1B	-7.41051	4.8605e-07	1.96704e-05	0	0	2.93151	2.93151
OR2M4	-7.36654	6.86272e-06	0.000195588	0	0	2.78428	2.78428
CDC20B	-7.33325	1.38109e-06	4.81834e-05	0	0	3.21677	3.21677
TMEM52	-7.1449	1.62703e-07	7.41924e-06	0	0	3.14633	3.14633
PWWP3B	-7.13074	6.41788e-10	5.35529e-08	3.39583	3.39583	7.78405	7.78405
DUSP26	-7.12945	1.97832e-09	1.47581e-07	0	0	3.47893	3.47893
GREM1	-7.12773	9.01238e-06	0.000247695	0	0	2.67736	2.67736
TCEAL6	-7.12178	0.000700687	0.0103241	0	0	2.1793	2.1793
SYNDIG1L	-7.08084	5.20737e-07	2.07118e-05	0	0	2.94182	2.94182
WNT16	-6.90615	1.51969e-07	7.04892e-06	0	0	3.94506	3.94506
EN2	-6.90299	2.17435e-05	0.000529551	0	0	2.57677	2.57677
SMCO3	-6.82505	1.04786e-06	3.75283e-05	0	0	2.8872	2.8872
HAO2	-6.82057	3.69684e-09	2.56843e-07	0	0	3.28464	3.28464
KBTBD13	-6.80911	1.24263e-06	4.38251e-05	0	0	2.81977	2.81977
RGPD1	-6.80739	1.52823e-07	7.06828e-06	0	0	2.94572	2.94572
CYP21A2	-6.79524	3.14291e-05	0.000723719	0	0	2.50516	2.50516
APELA	-6.77962	3.2426e-05	0.000741402	0	0	3.28304	3.28304
LRCOL1	-6.76429	3.17101e-07	1.34731e-05	0	0	2.87064	2.87064
POU2AF1	-6.75223	2.4706e-10	2.22189e-08	0	0	3.41759	3.41759
CXorf58	-6.75094	1.89442e-07	8.47151e-06	0	0	2.80831	2.80831
CLDN2	-6.7081	4.61184e-05	0.00100076	0	0	2.38433	2.38433
GABRB1	-6.69259	0.000350286	0.00574625	0	0	2.92125	2.92125
IHH	-6.67871	2.47866e-06	8.20543e-05	0	0	4.66108	4.66108
GAL	-6.66941	5.72604e-06	0.000167316	0	0	2.63732	2.63732
SLC6A4	-6.58549	2.82209e-06	9.17349e-05	0	0	2.69884	2.69884
PNOC	-6.5722	1.17396e-05	0.000314117	0	0	2.43807	2.43807
SLC5A9	-6.47431	3.92375e-08	2.06898e-06	0	0	2.99134	2.99134
GLRA3	-6.47313	0.00120928	0.0160326	0	0	2.69544	2.69544
KLHL40	-6.44449	0.000607122	0.00910852	0	0	1.99944	1.99944
KREMEN2	-6.42992	2.41199e-05	0.000577592	0	0	2.92952	2.92952
MAS1	-6.42072	1.08087e-06	3.854e-05	0	0	2.81165	2.81165
ANKRD30B	-6.32137	0.000290064	0.0049375	0	0	2.95973	2.95973
SLC13A4	-6.30617	2.42983e-09	1.75599e-07	0	0	3.77133	3.77133
ASIP	-6.29919	1.00372e-06	3.61875e-05	0	0	2.52735	2.52735
C1orf167	-6.28832	1.30256e-06	4.57393e-05	0	0	2.78694	2.78694
CEACAM5	-6.2869	0.000456777	0.00712361	0	0	3.2394	3.2394
CCR3	-6.28518	9.37556e-06	0.000255939	0	0	2.20458	2.20458
MYBPC2	-6.25823	1.46665e-05	0.000379367	0	0	3.21226	3.21226
UBE2L5	-6.22406	1.40588e-08	8.3364e-07	0	0	2.93744	2.93744
GALR1	-6.21485	8.19921e-05	0.00165086	0	0	3.20349	3.20349
DSC1	-6.21192	0.000240828	0.00419196	0	0	2.74297	2.74297
PLPPR1	-6.19741	2.89356e-05	0.000676892	0	0	2.98913	2.98913
CATSPERZ	-6.19655	3.58642e-07	1.49631e-05	0	0	2.76576	2.76576
UPP2	-6.19521	4.16332e-08	2.18109e-06	0	0	2.89947	2.89947
KCNK4	-6.17413	2.47491e-07	1.07699e-05	0	0	2.72287	2.72287
TMEM244	-6.17197	0.000742222	0.0108931	0	0	1.96433	1.96433
ADAMTS20	-6.14555	0.00116897	0.015639	0	0	2.58436	2.58436
KLK13	-6.13777	6.52741e-10	5.41876e-08	0	0	3.07371	3.07371
SHISA8	-6.13236	0.000230207	0.00404185	0	0	2.12918	2.12918
CST6	-6.11177	0.000122904	0.00234895	0	0	2.27188	2.27188
SLC16A8	-6.10691	6.5854e-09	4.29857e-07	0	0	2.93188	2.93188
FFAR4	-6.09878	4.3859e-09	2.99574e-07	0	0	2.94848	2.94848
SLCO4C1	-6.08981	9.84356e-09	6.12875e-07	0	0	3.55388	3.55388
KRT81	-6.07595	5.8443e-06	0.000170464	0	0	2.34776	2.34776
S100A7	-6.05019	0.000396835	0.00632902	0	0	2.39801	2.39801
SYCE3	-6.01156	1.13496e-10	1.1135e-08	0	0	3.04938	3.04938
FGF20	-5.98322	3.96979e-06	0.000122843	0	0	3.31763	3.31763
TEX45	-5.86893	1.55283e-05	0.000400275	0	0	2.40225	2.40225
SLC7A14	-5.86282	4.63657e-06	0.000139771	0	0	2.50294	2.50294
SLC35D3	-5.85805	0.00165711	0.0207465	0	0	1.83557	1.83557
KCNK10	-5.85242	6.37565e-05	0.00132659	0	0	2.13585	2.13585
CEACAM4	-5.83865	6.30328e-06	0.000181561	0	0	2.47026	2.47026
IL20	-5.78304	2.29739e-05	0.000554249	0	0	2.24624	2.24624
NLRP6	-5.78047	8.7933e-06	0.000242085	0	0	2.44002	2.44002
C3orf86	-5.77452	9.21015e-05	0.00183354	0	0	2.08491	2.08491
CXCL6	-5.70556	0.000207991	0.00370811	0	0	2.86376	2.86376
WFDC8	-5.69546	0.00240205	0.0280753	0	0	1.7808	1.7808
MNX1	-5.66181	0.00118654	0.0158219	0	0	2.12608	2.12608
CHRNA3	-5.62963	2.23094e-06	7.50821e-05	2.83567	2.83567	6.13957	6.13957
KCNK9	-5.62135	4.28351e-06	0.00013108	0	0	2.90218	2.90218
HSD3B2	-5.60157	7.26589e-05	0.00148775	0	0	2.0808	2.0808
SLC26A9	-5.59776	0.000314896	0.00526062	0	0	2.77792	2.77792
STAP1	-5.59083	4.10884e-06	0.000126452	0	0	2.4086	2.4086
KBTBD11	-5.57145	2.04204e-05	0.000507781	0	0	2.27922	2.27922
CYP3A4	-5.56849	0.0060895	0.058476	0	0	1.81225	1.81225
S100Z	-5.56449	3.28317e-08	1.7716e-06	0	0	2.6211	2.6211
ELAPOR1	-5.55577	8.84518e-08	4.31283e-06	6.23169	6.23169	9.50853	9.50853
C10orf90	-5.55013	5.43023e-06	0.000159536	0	0	3.08954	3.08954
GFI1B	-5.51619	2.56702e-05	0.000612002	0	0	2.19149	2.19149
CRHR2	-5.46147	2.66352e-05	0.000632216	0	0	2.7815	2.7815
OR2L2	-5.43594	0.000907882	0.0127355	0	0	2.45841	2.45841
C3orf22	-5.38415	0.000575857	0.00867968	0	0	1.90929	1.90929
CACNA1S	-5.3679	1.92752e-05	0.000482268	0	0	3.06903	3.06903
GDF3	-5.34218	0.00013011	0.002475	0	0	2.20494	2.20494
SPATA22	-5.33843	0.00199825	0.024122	0	0	1.98299	1.98299
PGPEP1L	-5.30785	0.00205662	0.0247161	0	0	2.01682	2.01682
C1QTNF9B	-5.28962	0.000123048	0.00234895	0	0	2.73256	2.73256
LRRC14B	-5.25337	0.0014566	0.0187127	0	0	1.7141	1.7141
SP5	-5.19899	1.57597e-09	1.22653e-07	2.80868	2.80868	6.96032	6.96032
CTXN2	-5.19612	0.00254151	0.0293243	0	0	1.77765	1.77765
ZNF80	-5.18102	8.7226e-07	3.24113e-05	0	0	2.27885	2.27885
DSC3	-5.17657	9.71166e-06	0.000264222	4.50669	4.50669	9.49189	9.49189
PMCH	-5.16695	0.00221328	0.0262288	0	0	2.53909	2.53909
EIF4EBP3	-5.11009	6.80311e-06	0.000194231	0	0	2.15905	2.15905
ACOT12	-5.02883	0.000193636	0.00347701	0	0	1.94403	1.94403
MAGEB17	-5.00938	1.42296e-05	0.00036974	0	0	2.07709	2.07709
ANP32D	-4.98136	0.000527248	0.00806096	0	0	1.96838	1.96838
GYPE	-4.93572	3.49444e-05	0.000788339	0	0	2.51113	2.51113
COL28A1	-4.91443	1.58615e-07	7.30183e-06	4.16847	4.16847	6.86188	6.86188
NANOG	-4.90844	0.000221784	0.00391948	0	0	1.89917	1.89917
FCRL5	-4.89799	0.000257187	0.0044358	0	0	1.81275	1.81275
GPA33	-4.88577	0.000291572	0.00494632	0	0	2.38852	2.38852
CLDN23	-4.85073	0.000462824	0.00720404	0	0	1.70936	1.70936
OCM	-4.83636	0.00018665	0.00338313	0	0	1.89021	1.89021
CDHR1	-4.82318	6.31223e-09	4.15376e-07	3.12784	3.12784	6.27576	6.27576
RPP14	-4.81698	5.65868e-05	0.00119119	0	0	1.94605	1.94605
IGFBP1	-4.79031	1.06743e-05	0.000287513	0	0	1.99809	1.99809
ACP7	-4.78624	0.000574092	0.00866922	0	0	1.75956	1.75956
DCST1	-4.76767	7.31611e-05	0.00149537	0	0	1.84814	1.84814
C6orf47	-4.75476	1.32039e-05	0.000346989	0	0	1.97135	1.97135
C6orf58	-4.73358	0.000141485	0.00265087	0	0	1.8685	1.8685
ASB16	-4.68591	0.000360426	0.00586389	0	0	2.31898	2.31898
OR1B1	-4.67635	0.000259724	0.00447278	0	0	1.79804	1.79804
CFAP97D1	-4.67304	0.000344373	0.00568269	0	0	1.79077	1.79077
FABP7	-4.66559	0.0356477	0.198645	0	0	2.92095	2.92095
SNCB	-4.62177	0.00103382	0.0141467	0	0	2.32469	2.32469
RIPPLY2	-4.545	0.029098	0.173623	0	0	1.37823	1.37823
RALYL	-4.47586	0.00264871	0.0302592	1.93429	1.93429	4.3867	4.3867
NECTIN4	-4.44738	7.96165e-06	0.000222599	4.20454	4.20454	6.8325	6.8325
CCNP	-4.42146	9.55625e-05	0.00189347	0	0	1.71386	1.71386
SERPINA5	-4.34453	2.07285e-05	0.000513863	4.64242	4.64242	7.1205	7.1205
TMEM190	-4.33467	0.0186242	0.12878	0	0	2.22158	2.22158
EPO	-4.2811	0.00550194	0.0539137	0	0	2.16134	2.16134
SERTM2	-4.0101	0.0160937	0.116955	5.46211	5.46211	7.86593	7.86593
KIAA1210	-3.96125	0.000335815	0.00556984	4.96962	4.96962	7.40653	7.40653
CEL	-3.95206	5.45269e-05	0.0011599	4.841	4.841	7.08471	7.08471
FSIP2	-3.93266	5.32056e-05	0.00113928	3.19201	3.19201	5.9697	5.9697
GAD1	-3.92029	2.95861e-05	0.000690115	3.4748	3.4748	6.76143	6.76143
SFN	-3.81492	0.000683276	0.0101013	2.68072	2.68072	5.5958	5.5958
MLPH	-3.78101	2.98602e-07	1.28217e-05	6.16436	6.16436	9.64107	9.64107
CTSK	-3.68314	6.36545e-08	3.21009e-06	9.57238	9.57238	12.7933	12.7933
GSDMA	-3.60011	0.000190461	0.00343721	3.18285	3.18285	4.79868	4.79868
MLC1	-3.58664	0.00081436	0.0116973	2.63742	2.63742	5.40282	5.40282
ALKAL2	-3.57832	2.17613e-05	0.000529551	3.39505	3.39505	6.10175	6.10175
CYP24A1	-3.55472	0.00112733	0.0152077	3.40711	3.40711	7.15403	7.15403
FSTL4	-3.53968	0.000291805	0.00494632	4.99116	4.99116	6.41011	6.41011
MMP13	-3.52286	0.0180789	0.126202	3.19249	3.19249	4.14764	4.14764
ACSL5	-3.38644	1.25337e-05	0.000332616	8.14555	8.14555	10.4666	10.4666
CXCL14	-3.34579	0.00391435	0.0414696	5.08133	5.08133	7.88226	7.88226
DIO2	-3.29946	0.000350593	0.00574625	8.2698	8.2698	11.2423	11.2423
NIM1K	-3.2818	2.57298e-06	8.48296e-05	4.02424	4.02424	7.12369	7.12369
COMP	-3.27641	0.00620789	0.059255	3.80634	3.80634	6.67994	6.67994
ISM1	-3.25449	2.17298e-05	0.000529551	5.05674	5.05674	7.93049	7.93049
DSC2	-3.21563	7.60099e-09	4.86343e-07	7.96523	7.96523	10.8307	10.8307
DPP6	-3.15427	0.00474156	0.0483657	5.06773	5.06773	8.50507	8.50507
HPN	-3.13203	0.000982105	0.0135767	2.69383	2.69383	4.69039	4.69039
LRRC15	-2.92993	0.00888121	0.0768407	4.14077	4.14077	7.69988	7.69988
RPRM	-2.92647	0.00846854	0.0743028	3.97185	3.97185	6.02367	6.02367
GPRC5A	-2.86501	2.87505e-07	1.2378e-05	7.68975	7.68975	10.4087	10.4087
NUGGC	-2.82424	0.00697633	0.0643492	2.10406	2.10406	3.85493	3.85493
SPOCK3	-2.82363	0.0170031	0.121147	4.0747	4.0747	5.78969	5.78969
EGFL6	-2.82302	0.000361365	0.00586738	4.88671	4.88671	7.91487	7.91487
C4A	-2.81663	0.000563702	0.00855221	6.79062	6.79062	7.87541	7.87541
F2RL2	-2.79469	0.00132691	0.0172946	5.22239	5.22239	6.67603	6.67603
C4B	-2.78542	0.000374028	0.00602465	6.16119	6.16119	7.34784	7.34784
IRF4	-2.7823	0.00153462	0.0195302	5.14458	5.14458	7.17984	7.17984
CSDC2	-2.77022	0.00308099	0.0342313	6.13518	6.13518	7.57618	7.57618
BAALC	-2.76864	6.01635e-05	0.00125993	6.55582	6.55582	8.35232	8.35232
SCN2B	-2.76378	0.0101417	0.0847126	4.01747	4.01747	6.43377	6.43377
SLC44A5	-2.76296	0.000192601	0.00346425	5.23189	5.23189	7.75699	7.75699
TRABD2A	-2.75364	0.000213969	0.0038063	4.03073	4.03073	6.23478	6.23478
TTC9	-2.73151	0.000273921	0.00468735	5.89467	5.89467	7.67028	7.67028
QPCT	-2.65976	2.2503e-06	7.54999e-05	6.99817	6.99817	8.79518	8.79518
NOTUM	-2.64084	0.0126694	0.0989828	3.99559	3.99559	5.93414	5.93414
DCX	-2.60788	0.0234879	0.150487	5.60334	5.60334	7.82228	7.82228
XKRX	-2.60594	0.000568328	0.00859822	3.20449	3.20449	5.41892	5.41892
GPR143	-2.59025	0.00115535	0.0154953	4.21457	4.21457	6.66321	6.66321
SFRP4	-2.58895	0.0277337	0.168147	8.27924	8.27924	10.7414	10.7414
LRRC2	-2.55137	0.00610039	0.0585031	6.2103	6.2103	7.66088	7.66088
SORCS1	-2.55076	0.0153319	0.11257	5.20965	5.20965	6.80418	6.80418
NPAS3	-2.54134	0.00160294	0.0202722	5.99911	5.99911	8.14633	8.14633
ACKR4	-2.53187	0.000551926	0.00840506	2.55025	2.55025	4.65843	4.65843
SOWAHA	-2.53028	0.00445295	0.0461192	1.81208	1.81208	4.0113	4.0113
SH3GL3	-2.52256	0.0209411	0.13976	4.12861	4.12861	5.25699	5.25699
DNAJC15	-2.5171	4.51248e-05	0.000981829	7.10292	7.10292	8.70799	8.70799
TMIE	-2.46776	0.000426701	0.00673897	2.73643	2.73643	4.5607	4.5607
PACSIN1	-2.45113	0.00491343	0.0495876	4.32541	4.32541	5.41272	5.41272
PDGFRA	-2.4147	0.00767315	0.0687779	9.79206	9.79206	12.9561	12.9561
CH25H	-2.38452	0.000290427	0.00493848	4.27737	4.27737	6.32525	6.32525
PCDH10	-2.38148	0.0307712	0.180676	8.14542	8.14542	10.4166	10.4166
TNFRSF11B	-2.35986	0.00497553	0.0499811	3.48634	3.48634	6.39773	6.39773
SPATA12	-2.35461	0.0355273	0.198316	1.95485	1.95485	3.50585	3.50585
A4GALT	-2.35335	5.64076e-07	2.21633e-05	7.01452	7.01452	9.25626	9.25626
MYO7B	-2.34457	0.0063416	0.0602661	4.0049	4.0049	5.29665	5.29665
RGS9	-2.33941	0.000374864	0.0060321	5.68068	5.68068	7.59602	7.59602
VNN1	-2.33931	0.00198316	0.0240115	4.93796	4.93796	6.33779	6.33779
TIMP4	-2.33486	0.0012362	0.016296	3.9196	3.9196	5.13459	5.13459
CDH17	-2.33346	0.00680363	0.0632609	4.07549	4.07549	5.70676	5.70676
ENPP3	-2.33139	0.000697122	0.0102965	3.80896	3.80896	5.91034	5.91034
RUBCNL	-2.31861	0.00196718	0.0238816	7.37857	7.37857	8.55104	8.55104
PCSK1N	-2.30469	0.0235686	0.150564	4.21078	4.21078	5.97828	5.97828
ERICH2	-2.2981	4.26234e-07	1.7468e-05	4.88649	4.88649	6.90873	6.90873
GRID2IP	-2.29769	0.00497712	0.0499811	3.52867	3.52867	4.60686	4.60686
ENTPD8	-2.29588	0.0269014	0.164622	2.26315	2.26315	3.98824	3.98824
CHRD	-2.29512	0.000875729	0.012381	7.36218	7.36218	9.4405	9.4405
DDIT4L	-2.29218	0.00322195	0.0354327	5.64218	5.64218	8.08518	8.08518
CACNA2D3	-2.28302	0.000359062	0.00584758	5.83307	5.83307	7.3857	7.3857
CILP	-2.28016	0.0144468	0.107971	8.69729	8.69729	9.52928	9.52928
C1QL4	-2.26933	0.0286896	0.171756	5.2031	5.2031	5.40073	5.40073
SNCA	-2.26508	0.000365026	0.00592088	6.93907	6.93907	8.56968	8.56968
TUBA4A	-2.26467	0.000129644	0.00246903	6.95416	6.95416	9.13874	9.13874
KIAA1755	-2.25928	0.00213839	0.0254907	7.2345	7.2345	8.84564	8.84564
ELN	-2.25725	0.00512248	0.0511634	9.85946	9.85946	11.5941	11.5941
KCNA4	-2.23091	0.0498187	0.244088	3.31163	3.31163	4.3688	4.3688
SHC3	-2.22069	0.000476645	0.00736956	8.00115	8.00115	9.71079	9.71079
SAT1	-2.21937	1.41534e-05	0.000368352	11.8305	11.8305	13.3332	13.3332
RAB33A	-2.21866	0.0017039	0.0212666	3.63816	3.63816	5.09756	5.09756
SLC22A16	-2.18846	0.0316596	0.184136	3.31266	3.31266	4.28368	4.28368
CLDN11	-2.15991	0.0010089	0.013876	5.28424	5.28424	6.88011	6.88011
WNT5A	-2.14425	0.00566884	0.0552814	9.87207	9.87207	11.1983	11.1983
SAXO1	-2.12979	0.000480401	0.00742054	2.41198	2.41198	4.02347	4.02347
FAM78B	-2.12621	0.00868829	0.0757256	6.0699	6.0699	7.45609	7.45609
ATOH8	-2.09213	4.29977e-06	0.000131082	6.86103	6.86103	8.70029	8.70029
BMP8B	-2.0743	0.0122762	0.0969877	5.29229	5.29229	6.54361	6.54361
RHOH	-2.06773	0.0137971	0.104711	5.09305	5.09305	6.68987	6.68987
ASPN	-2.04725	0.048818	0.240604	8.36581	8.36581	9.72865	9.72865
GJA3	-2.04518	0.00949942	0.080765	3.37462	3.37462	5.15399	5.15399
FAM189A1	-2.02826	0.0303868	0.178964	3.31369	3.31369	4.65643	4.65643
AGBL1	-2.02334	0.0467081	0.235657	4.67493	4.67493	4.14928	4.14928
PDGFRL	-2.01901	0.00218779	0.0259648	6.82189	6.82189	8.53712	8.53712
GRIN2A	-2.01793	0.0410416	0.216976	7.72354	7.72354	9.57166	9.57166
COL14A1	-1.98513	0.00968821	0.0818542	11.5617	11.5617	14.6346	14.6346
PIP5K1B	-1.97984	0.00102311	0.0140239	7.42093	7.42093	8.88691	8.88691
PLXDC2	-1.96829	0.00127359	0.0166669	11.4492	11.4492	13.3348	13.3348
ACVR1C	-1.94237	0.00454511	0.0467294	4.06636	4.06636	5.47555	5.47555
STAC	-1.93899	0.0326742	0.188031	6.69751	6.69751	7.28387	7.28387
MITF	-1.93473	0.000355736	0.00581096	9.88771	9.88771	11.2353	11.2353
ADAMTS14	-1.93029	0.000490364	0.00755282	6.37813	6.37813	7.8466	7.8466
STON1-GTF2A1L	-1.91687	0.0384457	0.208845	2.77717	2.77717	3.46305	3.46305
RASL11B	-1.91444	0.0193653	0.131994	7.39367	7.39367	8.49145	8.49145
FMO4	-1.89484	0.00253439	0.0292815	6.93753	6.93753	7.98059	7.98059
SYNGR3	-1.89351	0.0227402	0.147012	3.20789	3.20789	3.90351	3.90351
SYK	-1.88502	0.00232657	0.0273909	8.69275	8.69275	10.0411	10.0411
HLA-DPB1	-1.86033	9.96667e-05	0.00196039	8.81606	8.81606	10.6912	10.6912
GALNT16	-1.85138	0.00716	0.0652625	7.05143	7.05143	8.79973	8.79973
HLA-DPA1	-1.8496	3.55018e-05	0.000798199	10.1061	10.1061	11.8302	11.8302
HTRA1	-1.84775	0.001728	0.0214797	11.608	11.608	12.966	12.966
IL15RA	-1.81875	0.00386926	0.0410456	7.09194	7.09194	8.41232	8.41232
EMID1	-1.81183	0.0091761	0.078594	8.35203	8.35203	8.88426	8.88426
LANCL3	-1.80338	0.0105883	0.0874509	5.18249	5.18249	6.74031	6.74031
MAFB	-1.77258	0.00232075	0.0273423	10.2826	10.2826	11.3971	11.3971
PRRX1	-1.72229	0.0159848	0.116402	10.9955	10.9955	13.0149	13.0149
SPOCK1	-1.71733	0.0317017	0.184136	10.0406	10.0406	11.4569	11.4569
TMEM236	-1.69859	0.00826574	0.0727205	4.03883	4.03883	5.0122	5.0122
SERPINA1	-1.69344	0.00700662	0.0645183	7.62183	7.62183	9.43991	9.43991
FMO5	-1.68662	0.00679181	0.0631872	6.54823	6.54823	7.96314	7.96314
HOXA5	-1.68338	0.0256018	0.15903	5.19418	5.19418	6.05966	6.05966
KIZ	-1.67861	0.00051038	0.00783874	9.91665	9.91665	10.829	10.829
FRRS1	-1.67127	0.0057168	0.0556151	8.16804	8.16804	9.14552	9.14552
TRAF3IP2	-1.66266	0.00675192	0.0629609	9.35389	9.35389	10.6505	10.6505
RORA	-1.64146	1.42431e-06	4.9478e-05	9.6797	9.6797	11.0682	11.0682
ARL9	-1.63827	0.00647208	0.0611317	4.00019	4.00019	5.21596	5.21596
ANKEF1	-1.63644	0.00240925	0.0281196	7.40614	7.40614	8.48884	8.48884
TCF7	-1.6311	0.0171188	0.121652	7.22786	7.22786	8.09548	8.09548
ENPP1	-1.62368	0.0121224	0.0961476	10.3017	10.3017	11.8575	11.8575
ADGRG6	-1.61703	0.00027014	0.00463244	7.47634	7.47634	8.98504	8.98504
PIK3IP1	-1.60706	1.9881e-05	0.000495892	8.7637	8.7637	10.0384	10.0384
ADAMTS17	-1.60359	0.0192791	0.131628	7.52761	7.52761	8.1124	8.1124
THPO	-1.59552	0.0122914	0.0970604	3.82158	3.82158	5.05562	5.05562
NDRG4	-1.59136	0.0474417	0.237399	8.44621	8.44621	9.44302	9.44302
CCDC184	-1.58303	0.0210366	0.139952	4.6644	4.6644	5.8899	5.8899
ADGRL3	-1.5799	0.0174169	0.12312	8.77471	8.77471	11.157	11.157
RAB40A	-1.57866	0.0125384	0.0983388	3.89804	3.89804	4.81611	4.81611
ADHFE1	-1.57266	0.0191633	0.131239	6.69605	6.69605	7.18197	7.18197
SULT1B1	-1.5429	0.00480206	0.0487553	4.97529	4.97529	6.88025	6.88025
FOXO1	-1.53392	0.0061674	0.0589709	10.5026	10.5026	12.0216	12.0216
SEMA3G	-1.5291	0.000419663	0.00664726	7.6154	7.6154	8.71313	8.71313
SGCD	-1.5207	0.000215556	0.00381865	10.127	10.127	11.201	11.201
C1S	-1.50557	0.0435537	0.225627	10.917	10.917	12.354	12.354
ERVMER34-1	-1.49956	0.0210781	0.140013	5.20936	5.20936	6.53434	6.53434
ZBED6CL	-1.48457	0.0102113	0.0852063	6.05517	6.05517	8.46984	8.46984
MRC1	-1.48098	0.0100981	0.0845668	9.63763	9.63763	10.872	10.872
ITGA11	-1.47152	0.0435888	0.225627	9.33844	9.33844	11.6617	11.6617
PLXNC1	-1.46505	0.0050378	0.0504653	10.4284	10.4284	11.4185	11.4185
TNFRSF11A	-1.45066	0.0310813	0.181845	6.56023	6.56023	7.93357	7.93357
SPATA1	-1.44334	0.00512329	0.0511634	4.1969	4.1969	5.3092	5.3092
C1QTNF1	-1.42501	0.00284083	0.0319909	7.0897	7.0897	8.48447	8.48447
CCDC7	-1.39589	4.2944e-05	0.000939429	8.80975	8.80975	9.86714	9.86714
SVEP1	-1.37481	0.0215745	0.14255	9.56234	9.56234	10.7373	10.7373
MS4A6A	-1.36286	0.0182682	0.127358	8.81406	8.81406	9.88244	9.88244
FBLN5	-1.36178	0.0269183	0.164622	9.38023	9.38023	11.2556	11.2556
C2	-1.35602	0.0468697	0.235776	8.70789	8.70789	9.42264	9.42264
CLCN5	-1.35399	0.00915896	0.0784887	10.5271	10.5271	11.6398	11.6398
PXK	-1.33657	0.0105702	0.087346	10.0436	10.0436	10.8492	10.8492
CALHM2	-1.31737	0.0117142	0.0938759	8.65019	8.65019	9.32891	9.32891
ADAMTSL2	-1.30824	0.032654	0.188031	5.85024	5.85024	7.19431	7.19431
F13A1	-1.30555	0.03794	0.207257	10.1061	10.1061	11.6909	11.6909
TMEM140	-1.30062	0.0389617	0.21042	8.07862	8.07862	8.60765	8.60765
TBX19	-1.29801	0.00193334	0.0235669	6.50106	6.50106	7.21359	7.21359
CCDC74A	-1.28923	0.0279534	0.168924	8.3498	8.3498	9.19665	9.19665
PHYHIP	-1.28703	0.0237939	0.151405	6.7157	6.7157	7.70066	7.70066
SHISAL1	-1.26863	0.0296731	0.175952	9.22903	9.22903	9.84228	9.84228
REL	-1.25863	8.77342e-06	0.000241949	10.3055	10.3055	11.1464	11.1464
ARNT2	-1.25846	0.0292244	0.173964	9.91037	9.91037	10.8437	10.8437
SLC4A8	-1.23434	0.0182824	0.127359	8.69371	8.69371	9.27987	9.27987
TCEAL1	-1.22352	0.0167934	0.120288	9.16249	9.16249	10.0353	10.0353
PLPP1	-1.21854	0.00370554	0.0396728	10.5528	10.5528	11.4541	11.4541
DIXDC1	-1.21758	0.00363574	0.0390806	10.6861	10.6861	11.4855	11.4855
MTURN	-1.21157	0.000940316	0.0131007	10.4513	10.4513	11.4344	11.4344
ITGAV	-1.20714	0.0114203	0.0922969	13.5764	13.5764	14.1191	14.1191
ALDH3A2	-1.19288	0.0142779	0.107005	11.069	11.069	11.7559	11.7559
TCN2	-1.19272	0.00424796	0.0444511	9.1836	9.1836	10.3709	10.3709
ZBTB7B	-1.19177	0.00882759	0.0765256	9.47619	9.47619	10.253	10.253
NCEH1	-1.18025	0.0024482	0.0284504	8.33077	8.33077	9.51229	9.51229
ANGPTL2	-1.17815	0.0308233	0.180883	10.3505	10.3505	10.9252	10.9252
SPARC	-1.17563	0.00248869	0.0288742	15.7417	15.7417	16.5126	16.5126
ZBTB47	-1.17232	0.00437368	0.0454727	9.75484	9.75484	10.7109	10.7109
SETMAR	-1.17018	0.0269178	0.164622	9.283	9.283	9.9395	9.9395
DCBLD1	-1.16939	0.0427497	0.222877	8.85566	8.85566	9.53011	9.53011
BMF	-1.16193	0.0313544	0.182847	10.4602	10.4602	11.1723	11.1723
PDE4DIP	-1.15629	0.0169621	0.121015	11.1835	11.1835	11.6984	11.6984
ACE	-1.14562	0.0185186	0.128199	8.85794	8.85794	9.8435	9.8435
ACTL10	-1.13765	0.0214415	0.141903	3.2324	3.2324	4.25778	4.25778
SLC43A2	-1.13482	0.00142456	0.0183458	8.23876	8.23876	9.11931	9.11931
LRRK1	-1.13308	9.6515e-05	0.00190535	9.88069	9.88069	10.7081	10.7081
ABHD6	-1.13153	0.0179283	0.125584	8.3141	8.3141	8.74877	8.74877
SLIT3	-1.12602	0.00780397	0.0697574	11.2356	11.2356	12.1876	12.1876
ZNF124	-1.1256	0.0163883	0.118382	10.1311	10.1311	10.6937	10.6937
GFPT2	-1.12061	0.0342795	0.194363	9.38993	9.38993	9.78339	9.78339
CREB3L4	-1.11402	0.0250693	0.156507	8.90357	8.90357	9.44704	9.44704
SFT2D2	-1.09476	0.00588646	0.0567878	12.8588	12.8588	13.4117	13.4117
PHF7	-1.08761	0.0156089	0.114011	6.75033	6.75033	7.29947	7.29947
PLA2G4C	-1.08037	0.0311087	0.181893	8.10704	8.10704	8.42782	8.42782
LRP4	-1.07374	0.0243585	0.153878	9.98081	9.98081	11.2251	11.2251
GK	-1.06917	0.034398	0.194834	9.02536	9.02536	9.42752	9.42752
GADD45A	-1.05777	0.0467296	0.235657	9.87213	9.87213	10.2944	10.2944
SOD2	-1.05016	0.0201799	0.136397	12.9907	12.9907	13.6726	13.6726
MYH7B	-1.04746	0.0104049	0.0864655	4.773	4.773	6.56043	6.56043
ENOX2	-1.02387	0.0284728	0.170964	9.23104	9.23104	10.0196	10.0196
GOLM1	-1.0025	0.00301083	0.0335622	11.6332	11.6332	12.2377	12.2377
FYCO1	-0.976534	0.0191589	0.131239	11.4336	11.4336	11.9934	11.9934
GPR155	-0.971706	0.0482223	0.239528	8.80824	8.80824	9.23015	9.23015
PFKFB2	-0.950473	0.0107322	0.0884583	10.472	10.472	10.9646	10.9646
GPD1L	-0.950296	0.0475082	0.237585	10.1416	10.1416	10.7788	10.7788
SLC35E2B	-0.943836	0.00260515	0.0299305	10.2867	10.2867	10.9818	10.9818
SLC9A9	-0.93905	0.0219554	0.143744	8.78578	8.78578	9.20537	9.20537
GXYLT2	-0.902858	0.0274805	0.167302	10.4403	10.4403	11.2617	11.2617
PHYH	-0.899006	0.0381502	0.208056	9.24559	9.24559	9.68403	9.68403
GSTM3	-0.89214	0.0184564	0.128036	9.78644	9.78644	10.4328	10.4328
RICTOR	-0.856901	0.00760677	0.0683343	11.8085	11.8085	12.294	12.294
OTUD1	-0.854618	0.0245727	0.154826	9.03999	9.03999	9.46069	9.46069
TSHZ1	-0.830993	0.00116064	0.0155534	10.6038	10.6038	11.132	11.132
TASP1	-0.830855	0.00122961	0.0162489	9.01011	9.01011	9.48049	9.48049
ARHGEF10L	-0.825438	0.0120406	0.0957335	9.86942	9.86942	10.3513	10.3513
PBRM1	-0.823966	0.0111298	0.0906737	12.4973	12.4973	12.8506	12.8506
NCOA4	-0.801563	0.0165025	0.118835	12.8764	12.8764	13.206	13.206
CHMP1B	-0.798616	0.02022	0.136555	11.1387	11.1387	11.4862	11.4862
ATG10	-0.796951	0.0249965	0.156426	7.62847	7.62847	8.18723	8.18723
L3MBTL3	-0.779955	0.0101078	0.0846042	9.61537	9.61537	10.1295	10.1295
TMTC4	-0.779914	0.0438586	0.226542	9.84446	9.84446	10.4335	10.4335
ARHGAP12	-0.771207	0.00103083	0.0141177	11.1328	11.1328	11.5602	11.5602
DENND4A	-0.770902	0.0188445	0.129811	11.0949	11.0949	11.4953	11.4953
MAGI3	-0.740337	0.0351989	0.19771	10.487	10.487	11.0391	11.0391
MEGF9	-0.728553	0.000113795	0.00219823	10.3982	10.3982	10.8443	10.8443
ZNF491	-0.722054	0.0268963	0.164622	7.26116	7.26116	7.77823	7.77823
FBXO25	-0.709782	0.00441467	0.0457813	9.98422	9.98422	10.509	10.509
MICAL3	-0.698017	0.0395108	0.211999	11.5226	11.5226	11.8127	11.8127
FAM118A	-0.688303	0.0416592	0.219026	9.77243	9.77243	10.0998	10.0998
TRIM32	-0.686088	0.00160552	0.0202764	10.4087	10.4087	10.8469	10.8469
WBP1L	-0.669404	0.0228061	0.14738	11.2951	11.2951	11.5549	11.5549
FOXO3	-0.650532	0.0275244	0.167317	12.205	12.205	12.5767	12.5767
SNX16	-0.64996	0.0136959	0.104383	9.36202	9.36202	9.64705	9.64705
RIN2	-0.641559	0.0203143	0.136963	11.4505	11.4505	11.8548	11.8548
ELP3	-0.63498	0.0448624	0.23055	11.1205	11.1205	11.4082	11.4082
NAV1	-0.624349	0.0434122	0.225098	12.2071	12.2071	12.4886	12.4886
DYM	-0.590659	0.00521019	0.051886	11.0551	11.0551	11.3637	11.3637
PDP1	-0.539264	0.043565	0.225627	10.9258	10.9258	11.2548	11.2548
HGSNAT	-0.536162	0.0152027	0.111946	11.3256	11.3256	11.6165	11.6165
CLCC1	-0.49579	0.0419799	0.220165	11.133	11.133	11.3391	11.3391
TOP2B	-0.460468	0.00492509	0.0496744	13.4562	13.4562	13.6531	13.6531
KLHL22	-0.458434	0.0430814	0.223957	10.2777	10.2777	10.3912	10.3912
WDR82	-0.442131	0.000136085	0.00257956	12.4889	12.4889	12.6699	12.6699
DDHD2	-0.441415	0.0460426	0.234015	11.3095	11.3095	11.4925	11.4925
NAB1	0.445066	0.0291361	0.17366	11.9755	11.9755	11.221	11.221
BLOC1S5	0.476531	0.0318904	0.185033	10.0666	10.0666	9.35104	9.35104
MRPS10	0.476894	0.0223173	0.145206	10.9295	10.9295	10.2277	10.2277
BPHL	0.490165	0.0105548	0.0873075	9.52906	9.52906	8.78025	8.78025
NARS2	0.504877	4.85003e-05	0.00104683	10.0903	10.0903	9.30134	9.30134
HTT	0.518835	0.0152575	0.112165	12.9679	12.9679	12.1915	12.1915
NOL7	0.53001	0.000309189	0.00517596	10.29	10.29	9.51237	9.51237
TMEM126B	0.535142	0.0219361	0.143744	9.80049	9.80049	9.01681	9.01681
CWC15	0.538094	0.000636063	0.00948995	10.835	10.835	10.0085	10.0085
MRPS18B	0.540993	0.0469654	0.236037	10.0842	10.0842	9.38308	9.38308
NUP153	0.54469	0.00727635	0.0660996	12.7206	12.7206	11.9584	11.9584
COG4	0.553665	0.0291117	0.173641	11.7858	11.7858	10.9725	10.9725
DHX16	0.572849	0.00192826	0.0235227	11.0946	11.0946	10.301	10.301
DDX19A	0.5737	0.00817774	0.0720638	11.4867	11.4867	10.5776	10.5776
MAT2A	0.583017	0.000121927	0.00233857	12.6241	12.6241	11.8067	11.8067
UBE2G2	0.598476	0.0203356	0.136967	11.5043	11.5043	10.7139	10.7139
TMEM185B	0.599295	0.00901677	0.0777175	11.357	11.357	10.4213	10.4213
MRPS5	0.601538	0.000677954	0.0100409	10.7338	10.7338	9.85307	9.85307
RPL7L1	0.602208	0.00434684	0.0452518	12.973	12.973	12.1245	12.1245
ATP5F1B	0.603972	0.039332	0.211671	13.9614	13.9614	13.2155	13.2155
SPG7	0.604252	0.0116892	0.0937687	11.702	11.702	10.8242	10.8242
TOMM6	0.609178	0.0220659	0.144016	10.9992	10.9992	10.215	10.215
ANKS1A	0.624016	0.0432612	0.224531	11.4446	11.4446	10.6454	10.6454
MRS2	0.626012	0.0136368	0.103981	10.3192	10.3192	9.5178	9.5178
NUDT21	0.639754	0.0128957	0.0998996	13.0319	13.0319	12.1654	12.1654
WBP11	0.641	0.00872178	0.0758669	11.923	11.923	11.0717	11.0717
POLR2C	0.641874	0.00110223	0.0149189	11.4195	11.4195	10.4748	10.4748
RIOK1	0.642075	0.00521715	0.0519086	10.357	10.357	9.44784	9.44784
OGFOD1	0.650465	0.000562719	0.00854531	11.0763	11.0763	10.167	10.167
ADAT1	0.652449	0.00900875	0.0776951	11.0448	11.0448	10.1288	10.1288
HEATR3	0.658698	0.00179068	0.0220776	10.0111	10.0111	9.05132	9.05132
TARS1	0.67265	0.00313934	0.0347676	12.5248	12.5248	11.6402	11.6402
FLOT1	0.676615	0.00612163	0.0586026	11.7234	11.7234	10.8686	10.8686
KATNB1	0.676861	0.0391514	0.21112	9.78864	9.78864	8.94528	8.94528
PSMC5	0.679147	0.000344148	0.00568269	11.4835	11.4835	10.5541	10.5541
GAN	0.680072	0.00624834	0.0594989	11.4403	11.4403	10.468	10.468
CDK10	0.681241	0.0323028	0.186638	10.0779	10.0779	9.14526	9.14526
SNRNP48	0.68197	0.00105207	0.0143721	9.97637	9.97637	9.03734	9.03734
ARL16	0.688269	0.00661064	0.0620725	9.65149	9.65149	8.67244	8.67244
AARS1	0.688327	0.0149242	0.110619	13.245	13.245	12.377	12.377
KCTD2	0.702001	0.00077483	0.0112594	11.4417	11.4417	10.5047	10.5047
MEA1	0.71424	0.000173453	0.00317272	11.252	11.252	10.2842	10.2842
EMC8	0.717288	0.000179945	0.00328035	9.87859	9.87859	8.85912	8.85912
STIM2	0.717691	0.0254226	0.158268	11.014	11.014	10.16	10.16
LYRM4	0.720459	0.00122434	0.0161925	10.1259	10.1259	9.16868	9.16868
NOP14	0.722187	0.00207704	0.0249244	11.3518	11.3518	10.3728	10.3728
TYW1B	0.731201	0.0445147	0.228981	9.06393	9.06393	8.23892	8.23892
TRAP1	0.732388	0.00399468	0.0422101	11.8783	11.8783	10.9019	10.9019
NELFE	0.738741	0.000327343	0.00545168	11.2973	11.2973	10.313	10.313
KRT10	0.742745	0.0137736	0.10463	8.39224	8.39224	7.59333	7.59333
TSEN54	0.743334	0.00196788	0.0238816	9.64816	9.64816	8.66097	8.66097
SKIV2L	0.747283	0.0179497	0.125679	11.2316	11.2316	10.2247	10.2247
MCUR1	0.749344	0.000343355	0.00567746	10.4338	10.4338	9.46197	9.46197
NIP7	0.756562	0.00183176	0.0225153	10.3777	10.3777	9.32548	9.32548
APRT	0.758136	0.00648999	0.0612237	10.393	10.393	9.3797	9.3797
RFWD3	0.759281	0.00375826	0.0401576	11.5129	11.5129	10.5244	10.5244
UBFD1	0.761038	0.0011177	0.0151145	12.5902	12.5902	11.6012	11.6012
TFB1M	0.768781	0.0280555	0.169274	9.14907	9.14907	8.21899	8.21899
PLXNA3	0.773332	0.0327652	0.188219	11.2795	11.2795	10.2405	10.2405
KARS1	0.775356	3.28956e-05	0.000748965	12.6483	12.6483	11.5733	11.5733
BYSL	0.77731	0.00606247	0.0583121	9.68175	9.68175	8.70293	8.70293
MDC1	0.779373	0.000793394	0.0114572	9.83598	9.83598	8.90835	8.90835
NUDT16L1	0.780242	0.00127576	0.0166817	9.39106	9.39106	8.34211	8.34211
RRP36	0.780288	2.16324e-05	0.000529551	10.7335	10.7335	9.7008	9.7008
NDUFAF8	0.791518	0.00642789	0.0608507	8.6924	8.6924	7.54869	7.54869
PHB	0.794926	0.000102742	0.00201354	12.3239	12.3239	11.2511	11.2511
NUTF2	0.804937	0.00110014	0.0149189	11.7312	11.7312	10.6435	10.6435
FN3KRP	0.805389	0.00176143	0.0217997	10.4344	10.4344	9.42266	9.42266
RNPS1	0.813174	5.61079e-05	0.00118265	12.3765	12.3765	11.2916	11.2916
MRPL2	0.828319	0.000247373	0.00429205	9.32714	9.32714	8.29303	8.29303
FKBP3	0.841383	0.00214709	0.0255567	10.6987	10.6987	9.58626	9.58626
XPO5	0.841872	0.000598345	0.0089935	11.9579	11.9579	10.8993	10.8993
ZC3H18	0.842964	0.00044854	0.00703582	10.9748	10.9748	9.86421	9.86421
CPNE2	0.84399	0.00384443	0.0408893	10.9807	10.9807	10.0363	10.0363
GOT2	0.844292	0.00178369	0.0220247	11.7114	11.7114	10.7319	10.7319
SNRPC	0.844471	8.36161e-05	0.00167938	11.0408	11.0408	9.94934	9.94934
E2F4	0.846428	0.000429892	0.00678274	11.4312	11.4312	10.267	10.267
ELOVL5	0.847079	0.000854432	0.0121223	12.8108	12.8108	11.7186	11.7186
PLK2	0.849912	0.0325077	0.187472	12.7512	12.7512	11.6197	11.6197
PPP2R5D	0.852099	1.01955e-05	0.000275996	11.9654	11.9654	10.8621	10.8621
HGS	0.8527	0.00162212	0.0203873	11.6581	11.6581	10.5219	10.5219
TOMM34	0.855125	0.00338026	0.0367246	10.9403	10.9403	9.91453	9.91453
METTL22	0.857014	0.00123887	0.016318	9.71623	9.71623	8.67764	8.67764
ACSF3	0.85744	0.00432788	0.0450834	9.97579	9.97579	8.95303	8.95303
GFER	0.869676	1.98796e-06	6.73246e-05	9.51058	9.51058	8.39914	8.39914
LPCAT4	0.869974	0.00669354	0.0626692	9.16878	9.16878	8.07502	8.07502
POFUT2	0.873321	0.0120625	0.0958138	10.8516	10.8516	9.89097	9.89097
KAT2A	0.874116	0.00239852	0.0280544	11.2975	11.2975	10.1994	10.1994
USP10	0.875239	2.68039e-06	8.78343e-05	12.3297	12.3297	11.1875	11.1875
EDC4	0.876642	0.000163049	0.00299595	12.0162	12.0162	10.8347	10.8347
RUVBL2	0.887917	4.53608e-05	0.000985638	11.6128	11.6128	10.5371	10.5371
CHORDC1	0.894556	0.000370948	0.0059989	9.6353	9.6353	8.48387	8.48387
GPS1	0.903463	1.31685e-05	0.00034662	11.619	11.619	10.4307	10.4307
EIF2B2	0.909819	0.00327321	0.0357536	10.4281	10.4281	9.37965	9.37965
INTS13	0.912671	0.00122305	0.0161887	10.9666	10.9666	9.91324	9.91324
STIP1	0.914469	2.7685e-05	0.000653724	12.9417	12.9417	11.7962	11.7962
SELENOW	0.929799	0.00714388	0.0651709	12.0213	12.0213	10.9507	10.9507
HSP90AA1	0.932497	0.000139488	0.00262257	15.309	15.309	14.0901	14.0901
STRAP	0.936325	0.000424303	0.00670763	12.2002	12.2002	11.0814	11.0814
CETP	0.950052	0.000338409	0.00560713	6.8272	6.8272	5.0369	5.0369
CCDC85C	0.964285	0.0186312	0.12878	10.1367	10.1367	9.12291	9.12291
HSPE1	0.96785	0.00047316	0.00732968	8.61222	8.61222	7.47901	7.47901
UHRF1BP1	0.985835	0.000861725	0.0122101	11.6346	11.6346	10.5272	10.5272
PPME1	0.996987	0.000152845	0.00284071	11.4248	11.4248	10.2578	10.2578
PAK4	0.997319	0.0050334	0.0504525	10.0869	10.0869	8.88197	8.88197
MED24	1.00837	0.000784543	0.0113597	11.9191	11.9191	10.7731	10.7731
RFNG	1.01336	0.00123369	0.0162762	9.88821	9.88821	8.74071	8.74071
NME1	1.01464	0.000482439	0.00744492	9.6681	9.6681	8.35788	8.35788
HSPH1	1.01483	0.0035547	0.0383739	12.843	12.843	11.7339	11.7339
LYAR	1.03054	0.000207561	0.00370452	9.47183	9.47183	8.20824	8.20824
NDE1	1.03212	0.000915052	0.012825	10.222	10.222	9.03422	9.03422
GTF2H4	1.03975	0.00228665	0.0269601	9.35057	9.35057	8.20576	8.20576
SH2B3	1.05143	0.00523145	0.0519869	11.3228	11.3228	10.237	10.237
MYC	1.05494	0.0102473	0.0853604	11.7584	11.7584	10.5431	10.5431
TNIK	1.06296	0.024921	0.156183	10.9761	10.9761	9.75479	9.75479
ALYREF	1.07195	0.000226791	0.00398784	11.309	11.309	9.86455	9.86455
CENPBD1	1.07749	0.000193955	0.00347701	8.9116	8.9116	7.53739	7.53739
RHOJ	1.08346	0.0207796	0.139	9.98389	9.98389	8.63552	8.63552
CTU2	1.08864	0.000154859	0.00286499	8.88786	8.88786	7.56922	7.56922
NME4	1.09759	0.0109546	0.089607	10.8007	10.8007	9.46079	9.46079
MPHOSPH6	1.10823	0.000202134	0.00361164	9.69924	9.69924	8.3093	8.3093
WDR4	1.1215	0.0125146	0.0982646	9.31729	9.31729	8.11003	8.11003
VPS9D1	1.12773	0.000112763	0.00218875	9.00535	9.00535	7.70129	7.70129
HSPD1	1.1341	0.000527338	0.00806096	13.975	13.975	12.7341	12.7341
CCDC137	1.16809	4.96073e-05	0.00106788	9.94236	9.94236	8.45041	8.45041
PTP4A3	1.20004	0.000931766	0.0130142	8.9001	8.9001	7.38772	7.38772
MPRIP	1.21786	0.00547645	0.0537615	14.1825	14.1825	12.9325	12.9325
ATP2B1	1.22372	0.0177652	0.124956	13.0319	13.0319	12.1332	12.1332
NOP2	1.22644	6.18576e-05	0.00129374	10.6538	10.6538	9.21292	9.21292
LDHB	1.22916	0.000815897	0.011709	14.121	14.121	12.8451	12.8451
DCAF4L1	1.24559	0.0462414	0.234451	4.10435	4.10435	3.16042	3.16042
GABRR2	1.26418	0.0128338	0.0996896	5.53745	5.53745	4.45109	4.45109
RMI2	1.2863	0.0187798	0.12942	8.8144	8.8144	7.57455	7.57455
USB1	1.29569	0.00154229	0.019597	9.09883	9.09883	7.82742	7.82742
ANKRD7	1.30298	0.0330206	0.189138	5.85438	5.85438	3.97576	3.97576
TUBB2A	1.30682	0.00011851	0.00228113	9.98851	9.98851	8.29043	8.29043
TMEM255B	1.30922	0.0462747	0.234459	7.86808	7.86808	6.65752	6.65752
CABYR	1.32572	0.0126859	0.099016	8.74669	8.74669	7.85406	7.85406
SYCE2	1.33528	0.021039	0.139952	5.19383	5.19383	3.37632	3.37632
ALDOA	1.37402	2.5438e-05	0.000607361	7.40183	7.40183	5.81845	5.81845
MRPL12	1.39176	5.58423e-05	0.00118012	8.96076	8.96076	7.21384	7.21384
CBFB	1.4026	0.00243107	0.028292	12.0817	12.0817	10.9141	10.9141
MYO1D	1.42595	0.0127198	0.0991853	11.9663	11.9663	10.6402	10.6402
NEB	1.44804	0.00369704	0.0396232	8.64759	8.64759	7.05285	7.05285
MYORG	1.47212	0.0123723	0.0975088	9.64262	9.64262	8.42667	8.42667
OIT3	1.47383	0.00802998	0.0712446	3.79462	3.79462	2.43038	2.43038
SMCO4	1.48285	0.000308425	0.00516851	7.99614	7.99614	6.59557	6.59557
LZTS1	1.48288	0.0163691	0.118296	9.95153	9.95153	9.10125	9.10125
ACOT7	1.48807	0.000360891	0.00586556	9.80607	9.80607	8.3788	8.3788
GPR156	1.5105	0.00849854	0.0745257	7.98835	7.98835	6.683	6.683
ADAMTSL1	1.51668	0.0476861	0.237736	10.0662	10.0662	8.89018	8.89018
PHGDH	1.51791	0.00135784	0.017641	12.0058	12.0058	10.622	10.622
YJEFN3	1.52322	0.0205049	0.137446	5.44139	5.44139	4.54695	4.54695
HMGA1	1.60481	0.00483562	0.048955	10.9532	10.9532	9.2607	9.2607
EXOC3L2	1.60803	0.0108048	0.0888764	7.83298	7.83298	6.9351	6.9351
BOP1	1.61595	0.00202441	0.0244014	10.8367	10.8367	9.33891	9.33891
FJX1	1.62583	0.0280453	0.169274	9.01889	9.01889	7.96799	7.96799
ZNF229	1.63089	0.0202434	0.136656	9.57308	9.57308	6.72933	6.72933
FANCA	1.63961	0.000341603	0.00565426	10.2614	10.2614	8.59655	8.59655
LTBP1	1.64199	0.00960625	0.0815021	13.5274	13.5274	12.5921	12.5921
MYOZ1	1.68877	0.0236892	0.150977	5.2021	5.2021	3.83927	3.83927
C9orf47	1.75175	0.00279647	0.0315737	7.72793	7.72793	6.62874	6.62874
C9orf153	1.76234	0.0128511	0.0997638	4.15327	4.15327	2.90118	2.90118
GINS2	1.77124	0.0012498	0.0164218	9.41617	9.41617	7.78948	7.78948
ADAM8	1.79142	0.0218082	0.143312	7.6477	7.6477	6.99004	6.99004
RNFT2	1.81605	0.000138522	0.0026156	8.70722	8.70722	6.78001	6.78001
HRCT1	1.82098	0.00870917	0.0757979	4.54262	4.54262	3.38864	3.38864
TACC2	1.88882	0.00379919	0.0405147	11.019	11.019	10.1494	10.1494
SPRY4	1.93889	0.00973098	0.0820242	10.985	10.985	9.87216	9.87216
SLC25A41	1.95478	0.00262806	0.0301297	3.40746	3.40746	1.8413	1.8413
NPTX2	1.96006	0.0488914	0.240783	9.97716	9.97716	8.46508	8.46508
CDT1	2.00851	0.00125384	0.0164616	8.91559	8.91559	7.09814	7.09814
LGALS12	2.01332	0.00548652	0.0538102	3.72966	3.72966	1.98724	1.98724
UCHL1	2.03243	0.00941387	0.0802061	10.2705	10.2705	8.0664	8.0664
ULBP2	2.08395	0.00586597	0.0567808	5.33446	5.33446	4.0856	4.0856
NETO2	2.10157	0.000357585	0.00582939	10.6007	10.6007	8.12411	8.12411
FOXL1	2.10586	0.0323054	0.186638	4.81098	4.81098	4.11403	4.11403
ALPK3	2.13267	0.00655925	0.0617691	9.50175	9.50175	8.30696	8.30696
GABBR2	2.17579	0.00490564	0.0495399	6.63558	6.63558	4.43191	4.43191
GRM1	2.22079	0.00161664	0.0203342	4.53451	4.53451	2.89076	2.89076
SCRG1	2.25177	0.0115269	0.0928345	6.54303	6.54303	5.12594	5.12594
METTL7B	2.25643	0.0067436	0.0629196	6.69232	6.69232	4.4344	4.4344
PCDHA3	2.26822	0.0191653	0.131239	4.38142	4.38142	2.74462	2.74462
EGR3	2.29123	0.00454651	0.0467294	7.63958	7.63958	6.60152	6.60152
TBX15	2.29277	0.00926211	0.0791631	7.73363	7.73363	6.43761	6.43761
LOXL4	2.29906	0.00450961	0.0464571	9.60359	9.60359	8.33838	8.33838
ANGPT1	2.31338	0.00318972	0.0352368	9.85502	9.85502	8.32732	8.32732
FTCD	2.31361	0.0241524	0.152965	4.31069	4.31069	3.21688	3.21688
SOX11	2.35246	0.0379772	0.207274	7.8707	7.8707	5.78592	5.78592
SLC2A3	2.35844	0.000287177	0.00489349	11.7435	11.7435	10.1362	10.1362
RANBP3L	2.35864	0.0169871	0.121091	5.58999	5.58999	5.86953	5.86953
MYH15	2.37896	0.000397953	0.00634062	6.77031	6.77031	4.38195	4.38195
MMP9	2.38589	0.0119909	0.0953853	10.2703	10.2703	7.80432	7.80432
SLC7A5	2.41765	0.000237186	0.0041464	10.7346	10.7346	8.59589	8.59589
C1QTNF12	2.44453	0.0079149	0.0703992	4.16075	4.16075	2.39846	2.39846
HLX	2.45135	9.21981e-05	0.00183354	9.25671	9.25671	6.96383	6.96383
DDN	2.46764	0.00173231	0.0214886	4.77717	4.77717	3.03582	3.03582
PPARGC1A	2.50822	0.00289889	0.0324981	9.74595	9.74595	7.81593	7.81593
DYNLT5	2.54016	0.00278376	0.0314689	4.71922	4.71922	3.57413	3.57413
MPP4	2.5827	0.00101557	0.0139558	4.24908	4.24908	2.86896	2.86896
HS3ST3A1	2.60628	0.00580489	0.0563705	6.99075	6.99075	5.89116	5.89116
RBM20	2.61605	0.000678964	0.0100467	8.35982	8.35982	7.03199	7.03199
PPEF1	2.6477	0.00188201	0.0230215	7.43609	7.43609	6.1352	6.1352
SDS	2.68827	6.69017e-05	0.00138138	6.82253	6.82253	4.69944	4.69944
CBSL	2.76166	0.00587535	0.0567808	5.62823	5.62823	3.32379	3.32379
EPHB1	2.76808	0.0042365	0.04436	8.92042	8.92042	7.03171	7.03171
ADRA1A	2.78705	0.0168903	0.120715	5.33955	5.33955	3.07342	3.07342
ZFR2	2.88898	0.0112101	0.090962	3.73202	3.73202	2.57598	2.57598
TMEFF2	2.93656	0.0103299	0.0859307	5.36971	5.36971	3.68984	3.68984
TNNI1	2.94093	0.00601225	0.0578635	4.76769	4.76769	2.7348	2.7348
HOXD1	2.97416	0.000639087	0.00951751	4.51325	4.51325	2.93309	2.93309
ATP2A1	3.0128	0.00109474	0.0148797	7.59872	7.59872	5.07554	5.07554
KCNJ8	3.04253	0.000355293	0.00580958	9.57514	9.57514	8.4245	8.4245
STEAP1B	3.18292	0.000100538	0.00197514	5.82527	5.82527	4.26059	4.26059
CTSV	3.27501	0.000421066	0.00666297	10.3643	10.3643	7.46647	7.46647
GPR19	3.28502	2.47482e-06	8.20543e-05	6.58684	6.58684	3.48951	3.48951
TMPRSS9	3.3238	0.008828	0.0765256	2.92208	2.92208	1.8776	1.8776
PCDH15	3.43196	0.00329979	0.035971	4.37094	4.37094	3.66601	3.66601
TEX36	3.52882	0.00702247	0.0645541	4.12384	4.12384	2.68709	2.68709
PRPH	3.53059	0.000594528	0.00894444	6.80075	6.80075	3.65171	3.65171
SCN9A	3.57869	0.000140663	0.00263852	8.43343	8.43343	6.52607	6.52607
ASB5	3.65527	0.00918367	0.0786173	5.4736	5.4736	3.24331	3.24331
XIRP1	3.74407	0.0008248	0.0118054	5.04951	5.04951	2.61115	2.61115
EYA4	3.81019	0.00467477	0.0477785	6.58774	6.58774	5.59223	5.59223
TENM2	4.22443	0.000161352	0.00297153	9.89952	9.89952	6.67683	6.67683
RPE65	4.37451	0.000331442	0.00550295	6.14226	6.14226	3.04772	3.04772
DMRT3	4.42883	0.000575082	0.00867607	3.79461	3.79461	1.93644	1.93644
HES7	4.61529	0.0168367	0.120439	1.71596	1.71596	0	0
PXT1	4.63624	0.0151597	0.11176	1.76944	1.76944	0	0
IQCF1	4.64699	0.0498415	0.2441	1.65145	1.65145	0	0
NUTM2F	4.74204	0.0442246	0.227706	1.63798	1.63798	0	0
MYT1L	4.81507	0.00379479	0.0404944	1.82713	1.82713	0	0
LOC100509620	4.81943	0.0102268	0.0852922	1.83922	1.83922	0	0
ATOH7	4.83176	0.0119155	0.0950185	1.79063	1.79063	0	0
POU4F3	4.84732	0.00869619	0.0757256	1.91116	1.91116	0	0
ACER1	4.97787	0.00854824	0.0748398	1.93911	1.93911	0	0
MSMP	4.98891	0.00035071	0.00574625	2.76099	2.76099	0	0
GOLGA8T	5.00395	0.00706052	0.0647201	1.93766	1.93766	0	0
OTOG	5.00594	0.0379388	0.207257	2.95225	2.95225	0	0
TPO	5.00819	0.00781105	0.0697821	1.86319	1.86319	0	0
TEX46	5.01373	0.000301831	0.00507378	2.05932	2.05932	0	0
PVALB	5.01402	0.00913634	0.0783779	2.76711	2.76711	0	0
ERAS	5.03445	0.000351293	0.00574998	2.07116	2.07116	0	0
MOB4	5.03783	0.000186626	0.00338313	2.13808	2.13808	0	0
PAQR9	5.04761	0.00106635	0.014506	2.84417	2.84417	0	0
ODAPH	5.04803	0.0283832	0.170615	1.85236	1.85236	0	0
ZNF177	5.06089	0.00214706	0.0255567	1.95883	1.95883	0	0
BIRC7	5.15264	0.00152656	0.0194583	3.01855	3.01855	0	0
THRSP	5.19743	0.0223693	0.145448	1.8183	1.8183	0	0
ZDHHC22	5.20901	0.00199283	0.0240926	2.96194	2.96194	0	0
C4orf45	5.23241	0.00160851	0.0202764	1.92541	1.92541	0	0
WDR88	5.24559	0.000149924	0.00279282	2.20692	2.20692	0	0
RFPL4B	5.24625	3.48784e-05	0.000788339	2.3655	2.3655	0	0
SOAT2	5.25916	0.0235526	0.150521	1.78792	1.78792	0	0
S100A12	5.27343	0.00200464	0.0241812	1.91339	1.91339	0	0
VPREB3	5.33071	0.0168148	0.120335	1.99575	1.99575	0	0
F8A3	5.36573	1.66008e-05	0.000423203	2.44528	2.44528	0	0
OMP	5.36886	0.0226094	0.146472	1.74735	1.74735	0	0
KCNJ13	5.36888	0.00368606	0.0395427	2.10709	2.10709	0	0
LIPF	5.37818	0.00639657	0.0606962	1.84619	1.84619	0	0
ERVH48-1	5.41762	0.0224505	0.145721	3.01095	3.01095	0	0
DUSP13	5.42308	0.00266625	0.0303738	2.24602	2.24602	0	0
EPOP	5.43093	4.54679e-06	0.000137834	2.58018	2.58018	0	0
BAAT	5.43317	7.86754e-06	0.000220728	2.51447	2.51447	0	0
SSTR5	5.45367	0.0201317	0.136185	1.74004	1.74004	0	0
RHOXF1	5.4622	0.00271923	0.0308905	2.19785	2.19785	0	0
PADI4	5.49258	0.0167863	0.120288	1.87425	1.87425	0	0
TEX38	5.51572	0.00323404	0.0355276	2.08922	2.08922	0	0
IL37	5.51611	0.0499159	0.244342	1.63582	1.63582	0	0
FOXN4	5.52604	0.00459769	0.0471657	2.82667	2.82667	0	0
MT1H	5.52775	5.06957e-06	0.000151135	2.57432	2.57432	0	0
RNF103-CHMP3	5.5475	0.0170875	0.121625	1.84066	1.84066	0	0
GCM1	5.55277	0.000159623	0.00294639	2.46293	2.46293	0	0
FSCN3	5.57254	1.19908e-05	0.00031978	2.52899	2.52899	0	0
GPR20	5.57543	0.000232414	0.00407177	2.39794	2.39794	0	0
SPDYE21	5.59865	3.25223e-05	0.000742555	2.70204	2.70204	0	0
SMYD1	5.63767	0.00352385	0.0380802	3.66524	3.66524	0	0
CLEC18C	5.6823	0.000243006	0.00422517	2.43384	2.43384	0	0
STMN2	5.70665	0.00538957	0.0530373	5.18536	5.18536	2.923	2.923
MYH13	5.7233	0.01268	0.099016	2.79885	2.79885	0	0
GNRH2	5.72342	1.29712e-05	0.000342542	2.54137	2.54137	0	0
EXD1	5.73126	0.000103441	0.00202379	2.60335	2.60335	0	0
DDX4	5.76286	4.46751e-06	0.00013594	2.70284	2.70284	0	0
FAM209B	5.76462	6.01928e-06	0.000174624	2.61757	2.61757	0	0
CA7	5.78009	0.00284976	0.0320583	1.97914	1.97914	0	0
TAC3	5.78524	0.00239605	0.0280544	2.18002	2.18002	0	0
TBX5	5.80389	0.00208366	0.02493	3.21205	3.21205	0	0
MOBP	5.83803	0.00814275	0.0719762	2.17456	2.17456	0	0
FOXA1	5.84953	0.00897468	0.0775666	1.99624	1.99624	0	0
PASD1	5.86341	0.0289383	0.172797	2.05106	2.05106	0	0
PTGER1	5.94375	0.00120317	0.0159777	2.39897	2.39897	0	0
FCER2	5.9577	0.00725078	0.0659043	2.09748	2.09748	0	0
FAM209A	5.96645	0.00126526	0.0165846	2.34259	2.34259	0	0
SPEGNB	5.96866	5.43099e-05	0.00115985	2.65427	2.65427	0	0
PRIMA1	5.99847	2.31361e-05	0.000557333	2.80554	2.80554	0	0
H4C14	6.01936	0.000666011	0.00989117	2.46381	2.46381	0	0
PLA2G2D	6.05128	0.00136745	0.0177516	2.1052	2.1052	0	0
PIWIL3	6.05252	0.0275155	0.167317	1.76023	1.76023	0	0
CACNG6	6.06183	0.0226342	0.146528	2.05883	2.05883	0	0
ALOXE3	6.0771	0.000968927	0.0134289	2.36645	2.36645	0	0
SCHIP1	6.07997	2.56319e-07	1.11241e-05	3.02982	3.02982	0	0
HAPLN2	6.0926	3.54053e-07	1.48482e-05	2.99156	2.99156	0	0
PCDH11Y	6.12683	0.0235892	0.150604	1.88172	1.88172	0	0
MYH2	6.14576	0.00192013	0.0234412	2.03927	2.03927	0	0
LCNL1	6.18802	0.00448359	0.0463305	2.23999	2.23999	0	0
FAM184B	6.20886	3.18343e-06	0.000101444	3.45625	3.45625	0	0
ACTA1	6.20896	7.48261e-05	0.00152171	3.33688	3.33688	0	0
FUT5	6.28328	8.18203e-05	0.00164945	2.5447	2.5447	0	0
MAGEC3	6.32257	9.17519e-05	0.00182916	2.45387	2.45387	0	0
DAND5	6.35619	5.55767e-05	0.00117913	2.66691	2.66691	0	0
PKD2L1	6.36722	1.86489e-07	8.38577e-06	3.11828	3.11828	0	0
SBSN	6.40185	6.88953e-05	0.00141533	2.5819	2.5819	0	0
IL24	6.40603	0.000257303	0.0044358	2.71172	2.71172	0	0
LCT	6.42094	2.39171e-08	1.34434e-06	3.26813	3.26813	0	0
GADL1	6.43067	4.81804e-05	0.00104131	3.10781	3.10781	0	0
FAM153B	6.44231	0.000267574	0.0045933	2.72128	2.72128	0	0
MAG	6.47816	4.93512e-05	0.00106378	2.7316	2.7316	0	0
OR7D2	6.51097	4.04364e-05	0.000894241	2.58894	2.58894	0	0
CD5L	6.5795	0.00227615	0.0268726	2.32408	2.32408	0	0
FATE1	6.61859	1.03317e-05	0.000279214	2.98505	2.98505	0	0
RPH3A	6.63477	0.0022669	0.0267858	2.29518	2.29518	0	0
MMP8	6.66592	0.00255499	0.0294588	2.25591	2.25591	0	0
CABS1	6.76784	0.0111357	0.0906766	2.92267	2.92267	0	0
CDH7	6.8014	0.00177145	0.0218903	2.40551	2.40551	0	0
IQCA1L	6.80909	0.000451068	0.00704816	2.30674	2.30674	0	0
NAT2	6.86144	6.50764e-06	0.000186783	3.0329	3.0329	0	0
GABRR1	6.92113	5.15019e-07	2.05348e-05	4.21129	4.21129	0	0
NCAN	6.9395	0.00163082	0.0204648	2.34472	2.34472	0	0
SNTG1	6.95241	0.000179348	0.0032744	2.63075	2.63075	0	0
SYNPO2L	7.01475	3.52117e-06	0.000111113	3.11833	3.11833	0	0
TEX11	7.02631	0.000807349	0.0116275	2.67485	2.67485	0	0
SCG3	7.03282	1.28778e-06	4.53188e-05	3.34075	3.34075	0	0
C1orf94	7.09068	0.00112886	0.0152156	2.35565	2.35565	0	0
SLN	7.12152	0.00470675	0.0480712	2.47329	2.47329	0	0
CHST8	7.12161	1.03648e-05	0.000279644	2.88072	2.88072	0	0
TAGLN3	7.12983	3.07729e-05	0.000711645	3.75198	3.75198	0	0
MCEMP1	7.14247	0.000137648	0.00260309	2.60674	2.60674	0	0
ONECUT1	7.19673	0.000251224	0.00434953	3.3486	3.3486	0	0
TMEM179	7.20558	9.473e-05	0.00188158	2.74538	2.74538	0	0
OR52K1	7.29649	0.000134071	0.00254437	2.59652	2.59652	0	0
LGI1	7.35074	0.000282242	0.00481956	3.04552	3.04552	0	0
CCL7	7.35413	3.02953e-05	0.000702607	3.33158	3.33158	0	0
MC4R	7.40655	0.000384481	0.00615018	2.74351	2.74351	0	0
MKRN3	7.4297	0.000321591	0.0053614	2.95471	2.95471	0	0
GBX2	7.45927	0.000388868	0.0062142	2.79628	2.79628	0	0
TAL2	7.52082	6.24356e-06	0.000180162	2.8302	2.8302	0	0
ALX1	7.59909	0.000214848	0.00381356	2.9822	2.9822	0	0
CER1	7.75143	0.000250684	0.00434483	2.78283	2.78283	0	0
ARHGDIG	7.81408	6.09155e-09	4.0249e-07	3.70997	3.70997	0	0
LRRTM4	7.81811	0.000139735	0.00262417	3.02994	3.02994	0	0
SLAMF9	7.88399	1.87678e-05	0.000471823	3.11434	3.11434	0	0
TM4SF19	7.95781	1.25095e-05	0.000332518	3.23729	3.23729	0	0
LCTL	7.97422	6.27267e-13	1.04682e-10	4.50641	4.50641	0	0
CHGA	7.98338	1.89271e-05	0.000475027	2.9989	2.9989	0	0
CPNE6	8.0417	0.000137617	0.00260309	2.83162	2.83162	0	0
TRIM72	8.04694	3.77839e-08	2.01863e-06	3.45117	3.45117	0	0
SYT3	8.18181	5.95741e-08	3.02315e-06	3.84177	3.84177	0	0
CKM	8.42424	2.42485e-07	1.0609e-05	3.42597	3.42597	0	0
ST8SIA3	8.71081	0.000291713	0.00494632	2.90257	2.90257	0	0
PTPRQ	8.78935	2.25041e-09	1.65589e-07	4.69456	4.69456	0	0
EFNA2	8.83279	1.92378e-07	8.55554e-06	4.0531	4.0531	0	0
POU3F2	9.39307	7.28795e-09	4.7191e-07	5.14983	5.14983	0	0
GABRA5	10.4021	2.13354e-10	1.95129e-08	4.47178	4.47178	0	0
FOXG1	10.4242	1.22848e-10	1.19082e-08	4.66487	4.66487	0	0
GSTM1	11.0442	3.27213e-11	3.62802e-09	5.50027	5.50027	0	0
SUPT20HL2	23.656	5.83407e-21	2.36105e-18	3.71131	3.71131	0	0
CDH12	24.8025	4.16929e-28	2.17718e-25	3.82303	3.82303	0	0
SOX3	24.9443	1.62452e-29	9.06817e-27	3.86076	3.86076	0	0
CTCFL	25.5861	6.74035e-35	6.06182e-32	3.58586	3.58586	0	0
TUBA3D	25.8973	8.04879e-36	8.68625e-33	3.69789	3.69789	0	0
TAC1	26.8946	2.66197e-20	1.026e-17	4.23664	4.23664	0	0
OSTN	27.3329	4.2825e-25	2.03897e-22	4.93355	4.93355	0	0
